# Intratumoural heterogeneity and immune modulation in lung adenocarcinoma of female smokers and never smokers

**DOI:** 10.1101/2021.05.18.444603

**Authors:** Timo Trefzer, Marc A. Schneider, Katharina Jechow, Lorenz Chua, Thomas Muley, Hauke Winter, Mark Kriegsmann, Michael Meister, Roland Eils, Christian Conrad

**Author notes:** Equal contribution (Timo Trefzer, Marc A. Schneider). Equal contribution as senior and corresponding authors.

## Abstract

Lung cancer is still the leading cause of cancer death worldwide despite declining smoking prevalence in industrialised countries. Although lung cancer is highly associated with smoking status, a significant proportion of lung cancer cases develop in patients who never smoked, with an observable bias towards female never smokers. A better understanding of lung cancer heterogeneity and immune system involvement during tumour evolution and progression in never smokers is therefore highly warranted. We employed single nucleus transcriptomics of surgical lung adenocarcinoma (LADC) and normal lung tissue samples from patients with or without smoking history. Immune cells as well as fibroblasts and endothelial cells respond to tobacco smoke exposure by inducing a highly inflammatory state in normal lung tissue. In the presence of LADC, we identified differentially expressed transcriptional programmes in macrophages and cancer-associated fibroblasts, providing insight into how the niche favours tumour progression. Within tumours, we distinguished eight subpopulations of neoplastic cells in female smokers and never smokers. Through pseudotemporal ordering, we inferred a trajectory towards two differentiated tumour cell states implicated in cancer progression and invasiveness. A proliferating cell population sustaining tumour growth exhibits differential immune modulating signatures in both patient groups. Our results resolve cellular heterogeneity and immune interactions in LADC, with a special emphasis on female never smokers and implications for the design of therapeutic approaches.
