## Supplementary Table 6 for "Intratumoural heterogeneity and immune modulation in lung adenocarcinoma of female smokers and never smokers"

### Sheet: GO_malignant
	IDs	GO_TERMS	Signature
1	1	GO_ORGANELLE_FISSION	Mitotic
2	2	GO_MITOTIC_NUCLEAR_DIVISION	Mitotic
3	3	GO_CHROMOSOMAL_REGION	Mitotic
4	4	GO_CONDENSED_CHROMOSOME	Mitotic
5	5	GO_CHROMOSOME_CENTROMERIC_REGION	Mitotic
6	6	GO_CELL_CYCLE_G2_M_PHASE_TRANSITION	Mitotic
7	7	GO_REGULATION_OF_CELL_CYCLE_G2_M_PHASE_TRANSITION	Mitotic
8	8	GO_SMALL_GTPASE_BINDING	Mitotic
9	9	GO_ANAPHASE_PROMOTING_COMPLEX_DEPENDENT_CATABOLIC_PROCESS	Respiration
10	10	GO_ATP_SYNTHESIS_COUPLED_ELECTRON_TRANSPORT	Respiration
11	11	GO_RESPIRATORY_ELECTRON_TRANSPORT_CHAIN	Respiration
12	12	GO_ATP_METABOLIC_PROCESS	Respiration
13	13	GO_OXIDATIVE_PHOSPHORYLATION	Respiration
14	14	GO_RESPIRASOME	Respiration
15	15	GO_RESPIRATORY_CHAIN_COMPLEX	Respiration
16	16	GO_PROTEIN_LOCALIZATION_TO_ENDOPLASMIC_RETICULUM	Transcription
17	17	GO_ESTABLISHMENT_OF_PROTEIN_LOCALIZATION_TO_ENDOPLASMIC_RETICULUM	Transcription
18	18	GO_COTRANSLATIONAL_PROTEIN_TARGETING_TO_MEMBRANE	Transcription
19	19	GO_CYTOSOLIC_RIBOSOME	Transcription
20	20	GO_NUCLEAR_TRANSCRIBED_MRNA_CATABOLIC_PROCESS_NONSENSE_MEDIATED_DECAY	Transcription
21	21	GO_CELL_ADHESION_MEDIATED_BY_INTEGRIN	Adhesion
22	22	GO_RESPONSE_TO_MOLECULE_OF_BACTERIAL_ORIGIN	Adhesion
23	23	GO_PROTEIN_COMPLEX_INVOLVED_IN_CELL_ADHESION	Adhesion
24	24	GO_INTEGRIN_BINDING	Adhesion
25	25	GO_EXOGENOUS_PROTEIN_BINDING	Adhesion
26	26	GO_ORGANIC_ACID_TRANSPORT	Metabolism
27	27	GO_UNSATURATED_FATTY_ACID_METABOLIC_PROCESS	Metabolism
28	28	GO_ICOSANOID_METABOLIC_PROCESS	Metabolism
29	29	GO_PROSTANOID_METABOLIC_PROCESS	Metabolism
30	30	GO_MONOCARBOXYLIC_ACID_TRANSPORT	Metabolism
31	31	GO_NEURON_PROJECTION_ARBORIZATION	Morphology
32	32	GO_ACTIN_BASED_CELL_PROJECTION	Morphology
33	33	GO_CELL_LEADING_EDGE	Morphology
34	34	GO_REGULATION_OF_CELL_MORPHOGENESIS	Morphology
35	35	GO_SYNAPSE_ORGANIZATION	Morphology
36	36	GO_ACTIN_BINDING	Morphology
37	37	GO_PHOSPHOLIPID_BINDING	Phospholipid Binding
38	38	GO_RESPONSE_TO_IMMOBILIZATION_STRESS	Phospholipid Binding
39	39	GO_PHOSPHATIDYLINOSITOL_BINDING	Phospholipid Binding
40	40	GO_MHC_CLASS_II_PROTEIN_COMPLEX	Immune Related
41	41	GO_LEUKOCYTE_PROLIFERATION	Immune Related
42	42	GO_REGULATION_OF_LEUKOCYTE_PROLIFERATION	Immune Related
43	43	GO_T_CELL_PROLIFERATION	Immune Related
44	44	GO_PHAGOCYTOSIS	Immune Related
